# Describing Inhibitor Specificity for the Amino Acid Transporter LAT1 from Metainference Simulations

**DOI:** 10.1101/2022.05.03.490502

**Authors:** Keino Hutchinson, Dina Buitrago Silva, Joshua Bohlke, Chase Clausen, Allen A. Thomas, Massimiliano Bonomi, Avner Schlessinger

**Affiliations:** Department of Pharmacological Sciences, Icahn School of Medicine at Mount Sinai, New York, NY 10029; Department of Bioengineering and Therapeutic Sciences University of California, San Francisco, San Francisco, CA 94143; Department of Chemistry, University of Nebraska at Kearney, Kearney, NE 68849; Institut Pasteur, Université Paris Cité, CNRS UMR 3528, Department of Structural Biology and Chemistry, 75015 Paris, France

## Abstract

The human L-type amino acid transporter 1 (LAT1; SLC7A5) is a membrane transporter of amino acids, thyroid hormones, and drugs such as the Parkinson’s disease drug L-Dopa. LAT1 is found in the blood-brain-barrier (BBB), testis, bone marrow, and placenta, and its dysregulation has been associated with various neurological diseases such as autism and epilepsy as well as cancer. In this study, we combine metainference molecular dynamics (MD) simulations, molecular docking, and experimental testing, to characterize LAT1-inhibitor interactions. We first conducted a series of molecular docking experiments to identify the most relevant interactions between LAT1’s substrate binding site and ligan ds, including both inhibitors and substrates. We then performed metainference MD simulations using cryo-EM structures in different conformations of LAT1 with the electron density map as a spatial restraint, to explore the inherent heterogeneity in the structures. We analyzed the LAT1 substrate binding site to map important LAT1-ligand interactions as well as newly described druggable pockets. Finally, this analysis guided the discovery of previously unknown LAT1 ligands using virtual screening and cellular uptake experiments. Our results improve our understanding of LAT1-inhibitor recognition, providing a framework for rational design of future lead compounds targeting this key drug target.

**Statement of Significance:** LAT1 is a membrane transporter of amino acids, thyroid hormones, and therapeutic drugs, that is primarily found in the BBB and placenta, as well as in tumor cells of several cancer types. We combine metainference MD simulations, molecular docking, and experimental testing, to characterize LAT1-inhibitor interactions. Our computational analysis predicts S66, G67, F252, G255, Y259, W405 are critical residues for inhibitor binding and druggable sub-pockets in the outward-occluded conformation that are ideal for LAT1 inhibitor discovery. Using virtual screening and functional testing, we discovered multiple LAT1 inhibitors with diverse scaffolds and binding modes. Our results improve our understanding of LAT1’s structure and function, providing a framework for development of future therapeutics targeting LAT1 and other SLC transporters.
