## Supplementary material for "Describing Inhibitor Specificity for the Amino Acid Transporter LAT1 from Metainference Simulations": Table S1

### Sheet: Sheet1
Compound	Structure and Formula	SMILES	% Gabapentin Uptake (avg)	IC50 (µM)	Sub-Pocket Target		Table S1: Summary of experimental results for LAT1 inhibitors
EN2	C16H18ClNO4	O=C(O)C(N)CC1=CC=C(O)C(OCC2=CC=CC=C2)=C1	20.29	63.3	D
EN5	C9H15ClF3NO2	O=C(O)C(N)C1CC(C(F)(F)F)CCC1	16.38		both
EN9	C14H15NO2S	O=C(O)C(N)CSCC1=C2C=CC=CC2=CC=C1	1.49		C
EN14	C15H16ClN3O2	O=C(O)[C@@H](N)CC1=CC=C(/N=N/C2=CC=CC=C2)C=C1	2.54	16	C
EN15	C9H10FNO2	O=C(O)[C@@H](N)CC1=CC=C(F)C=C1	1.39		both
EN17	C11H15ClN2O3S	O=C(O)[C@@H](N)CSCNC(C1=CC=CC=C1)=O	82.09		C
EN18	C13H19ClN2O2	O=C(C1(N)CCN(CC2=CC=CC=C2)CC1)O	1.15		D
EN20	C10H12ClF2NO3	O=C(O)[C@@H](N)CC1=CC=C(OC(F)F)C=C1	13.18		both
EN23	C9H9ClF3NO2	O=C(O)C(N)C1=CC=C(C(F)(F)F)C=C1	1.8		both
KH1	C18H19ClN2O4	O=C(NC[C@@H](C(O)=O)N)OCC1C2=C(C3=C1C=CC=C3)C=CC=C2	43.07	44.4	both
KH13	C18H18N2O3	N[C@@H](CC1=CNC2=C1C=C(OCC3=CC=CC=C3)C=C2)C(O)=O	6.77	11.8	C
KH14	C17H22N4O2	CC1=CC(N2C=C(CN3CC[C@@](C(O)=O)(C3)N)C=N2)=CC=C1C	31.9		C
AT182	C18H19ClN2O3	NC(C(O)=O)CC1=CNC2=C1C(OCC3=CC=CC=C3)=CC=C2	49.95		C
AT183	C18H19ClN2O3	NC(C(O)=O)CC1=CNC2=C1C=CC(OCC3=CC=CC=C3)=C2	22.32		D
AT184	C18H19ClN2O3	NC(C(O)=O)CC1=CNC2=C1C=CC=C2OCC3=CC=CC=C3	55.97		D
AT185	C19H20ClN3O3	NC(C(O)=O)CC1=CNC2=C1C=C(C(NCC3=CC=CC=C3)=O)C=C2	51.61		C
AT186	C19H20ClN3O3	NC(C(O)=O)CC1=CNC2=C1C=CC(C(NCC3=CC=CC=C3)=O)=C2	43.68		D
BCH	C8H13NO2	O=C(C1(N)CC2CCC1C2)O	12.51
L-Phe	C9H11NO2	O=C(O)[C@H](CC1=CC=CC=C1)N	22.23	91.8
DMSO	C2H6OS	O=S(C)C	100
* Blank: No data available Table S1: LAT1 inhibitors Results for cis-inhibition (% Gabapentin Uptake, n=3), IC50 values, and sub-pocket compound targets. Compound represents the name of the compound Structure and formula correspond to the 2D structure of the compound and its chemical formula. % Gabapentin uptake corresponds to the amount of intracellular accumulation of [3H]-gabapentin. Sub-pocke…
